# Riboflavin Depletion Promotes Longevity and Metabolic Hormesis in *Caenorhabditis elegans*

**DOI:** 10.1101/2022.06.30.498343

**Authors:** Armen Yerevanian, Luke Murphy, Sinclair Emans, Yifei Zhou, Fasih Ahsan, Daniel Baker, Sainan Li, Adebanjo Adedoja, Lucydalila Cedillo, Einstein Gnanatheepam, Khoi Dao, Mohit Jain, Irene Georgakoudi, Alexander Soukas

## Abstract

Riboflavin is an essential cofactor in many enzymatic processes and in the production of flavin adenine dinucleotide (FAD). Here we report that the partial depletion of riboflavin through knockdown of the *C. elegans* riboflavin transporter 1 (*rft-1*) promotes metabolic health by reducing intracellular flavin concentrations. Knockdown of *rft-1* significantly increases lifespan in a manner dependent on FOXO/*daf-16*, AMP-activated protein kinase (AMPK)/*aak-2*, the mitochondrial unfolded protein response, and mTOR complex 2 (mTORC2). Riboflavin depletion promotes altered energetic and redox states and increases adiposity, independent of lifespan genetic dependencies. Riboflavin depleted animals also exhibit activation of caloric restriction reporters without a reduction in TORC1 signaling. Our findings indicate that riboflavin depletion activates an integrated, hormetic response that promotes lifespan and healthspan in C. elegans.
