## Supplemental Table 1 for "Riboflavin Depletion Promotes Longevity and Metabolic Hormesis in *Caenorhabditis elegans*"

### Sheet: Example Data Set
Supplemental Dataset S1. Tabular survival data for all main and supplemental figures, including biological replication. EV, empty vector RNAi; ns, not significant.
Figure 1
Replicate 1 (Nested in daf-16 experiment, Figure 2)							Age in days at % mortality
	strain	RNAi	No. of subjects	Restricted mean (days)	Std. error	95% C.I.	95% Median C.I.	p value
(+) vehicle	N2 (wild type)	EV	108	20.18	0.33	19.53 ~ 20.83	19.0 ~ 19.0	EV vs rft1+veh, p<0.001
		rft-1	108	24.78	0.42	23.96 ~ 25.59	25.0 ~ 25.0	EV vs rft+ribo, p<0.0056
(+) riboflavin		EV	106	19.47	0.31	18.87 ~ 20.07	19.0 ~ 19.0	rft1+ribo vs rft1+veh, p<0.001
		rft-1	108	20.81	0.3	20.21 ~ 21.40	19.0 ~ 19.0	EV+ribo vs EV+veh, p=0.1206
Replicate 2 (Nested in daf-16 experiment, Figure 2)							Age in days at % mortality
	strain	RNAi	No. of subjects	Restricted mean (days)	Std. error	95% C.I.	95% Median C.I.	p value
(+) vehicle	N2 (wild type)	EV	111	19.31	0.33	18.67 ~ 19.95	18.0 ~ 18.0	EV vs rft1+veh, p<0.001
		rft-1	112	21.54	0.53	20.50 ~ 22.57	20.0 ~ 20.0	EV vs rft+ribo, p=0.3343
(+) riboflavin		EV	111	18.44	0.29	17.87 ~ 19.02	18.0 ~ 18.0	rft1+ribo vs rft1+veh, p<0.001
		rft-1	113	18.07	0.39	17.29 ~ 18.84	18.0 ~ 18.0	EV+ribo vs EV+veh, p=0.0323
Replicate 3 (Nested in aak-2 Experiment, Figure 3)							Age in days at % mortality
	strain	RNAi	No. of subjects	Restricted mean (days)	Std. error	95% C.I.	95% Median C.I.	p value
(+) vehicle	N2 (wild type)	EV	106	19.49	0.39	18.73 ~ 20.24	18.0 ~ 18.0	EV vs rft1+veh, p<0.001
		rft-1	108	24.54	0.47	23.62 ~ 25.45	24.0 ~ 24.0	EV vs rft+ribo, p=0.3575
(+) riboflavin		EV	97	19.67	0.45	18.79 ~ 20.55	18.0 ~ 20.0	rft1+ribo vs rft1+veh, p<0.001
		rft-1	108	19.35	0.33	18.69 ~ 20.00	18.0 ~ 18.0	EV+ribo vs EV+veh, p=0.6268
Replicate 4 (Nested in aak-2 Experiment, Figure 3)							Age in days at % mortality
	strain	RNAi	No. of subjects	Restricted mean (days)	Std. error	95% C.I.	95% Median C.I.	p value
(+) vehicle	N2 (wild type)	EV	104	21.24	0.43	20.39 ~ 22.09	21.0 ~ 21.0	EV vs rft1+veh, p<0.001
		rft-1	113	28.68	0.58	27.55 ~ 29.82	27.0 ~ 29.0	EV vs rft+ribo, p=0.2055
(+) riboflavin		EV	61	21.12	0.56	20.02 ~ 22.23	21.0 ~ 21.0	rft1+ribo vs rft1+veh, p<0.001
		rft-1	111	20.42	0.41	19.60 ~ 21.23	17.0 ~ 21.0	EV+ribo vs EV+veh, p=0.8454
Figure 2
	akt-1GOF and pdk-1GOF performed in parallel (N2 comparators same between equivalent replicates)
Replicate 1							Age in days at % mortality
strain	compound	RNAi	No. of subjects	Restricted mean (days)	Std. error	95% C.I.	95% Median C.I.	p value
N2		EV	108	20.18	0.33	19.53 ~ 20.83	19.0 ~ 19.0	N2EV vs N2 rft1, p<0.001
	vehicle	rft-1	108	24.78	0.42	23.96 ~ 25.59	25.0 ~ 25.0	daf16EV vs daf16rft1, p=0.1337
daf-16		EV	110	17.91	0.27	17.37 ~ 18.45	17.0 ~ 17.0	N2EV vs daf16EV, p<0.001
		rft-1	108	18.39	0.33	17.74 ~ 19.04	17.0 ~ 17.0	N2rft1 vs daf16rft1, p<0.001
Replicate 2						Age in days at % mortality
strain	compound	RNAi	No. of subjects	Restricted mean (days)	Std. error	95% C.I.	95% Median C.I.	p value
N2		EV	111	19.31	0.33	18.67 ~ 19.95	18.0 ~ 18.0	N2EV vs N2 rft1, p<0.001
	vehicle	rft-1	112	21.54	0.53	20.50 ~ 22.57	20.0 ~ 20.0	daf16EV vs daf16rft1, p=0.159
daf-16		EV	107	17.14	0.3	16.55 ~ 17.72	16.0 ~ 16.0	N2EV vs daf16EV, p<0.001
		rft-1	111	18.1	0.3	17.52 ~ 18.69	18.0 ~ 18.0	N2rft1 vs daf16rft1, p<0.001
Replicate 1							Age in days at % mortality
strain	compound	RNAi	No. of subjects	Restricted mean (days)	Std. error	95% C.I.	95% Median C.I.	p value
N2		EV	106	19.47	0.31	18.87 ~ 20.07	19.0 ~ 19.0	N2EV vs N2 rft1, p=0.005
	riboflavin	rft-1	108	20.81	0.3	20.21 ~ 21.40	19.0 ~ 19.0	daf16EV vs daf16rft1, p=0.3254
daf-16		EV	110	17.08	0.26	16.58 ~ 17.59	17.0 ~ 17.0	N2EV vs daf16EV, p<0.001
		rft-1	103	16.76	0.26	16.24 ~ 17.27	- ~ -	N2rft1 vs daf16rft1, p<0.001
Replicate 2						Age in days at % mortality
strain	compound	RNAi	No. of subjects	Restricted mean (days)	Std. error	95% C.I.	95% Median C.I.	p value
N2		EV	111	18.44	0.29	17.87 ~ 19.02	18.0 ~ 18.0	N2EV vs N2 rft1, p=0.3343
	riboflavin	rft-1	113	18.07	0.39	17.29 ~ 18.84	18.0 ~ 18.0	daf16EV vs daf16rft1, p=0.7742
daf-16		EV	111	17.07	0.27	16.54 ~ 17.59	16.0 ~ 16.0	N2EV vs daf16EV, p=0.0358
		rft-1	111	17.05	0.24	16.58 ~ 17.53	16.0 ~ 16.0	N2rft1 vs daf16rft1, p<0.001
Replicate 1						Age in days at % mortality
strain	RNAi	No. of subjects	Restricted mean (days)	Std. error	95% C.I.	95% Median C.I.	p value
N2	EV	97	16.63	0.48	15.69 ~ 17.58	15.0 ~ 15.0	N2 [EV RNAi] v.s. N2 [rft-1 RNAi],p<0.001
	rft-1	97	24.35	0.66	23.06 ~ 25.63	23.0 ~ 25.0	N2 [EV RNAi] v.s. akt-1 [EV RNAi], p<0.001
akt-1GOF	EV	91	12.98	0.34	12.33 ~ 13.64	- ~ -	akt-1 [EV RNAi] v.s. akt-1 [rft-1 RNAi], p<0.001
	rft-1	88	15.25	0.51	14.25 ~ 16.25	13.0 ~ 13.0	akt-1 [rft-1 RNAi] v.s. N2 [rft-1 RNAi], P<0.001
Replicate 2						Age in days at % mortality
strain	RNAi	No. of subjects	Restricted mean (days)	Std. error	95% C.I.	95% Median C.I.	p value
N2	EV	118	18.72	0.44	17.86 ~ 19.57	17.0 ~ 17.0	N2 [EV RNAi] v.s. N2 [rft-1 RNAi],p=0.0031
	rft-1	92	20.51	0.62	19.30 ~ 21.72	19.0 ~ 21.0	N2 [EV RNAi] v.s. akt-1 [EV RNAi], p<0.001
akt-1GOF	EV	94	14.67	0.25	14.19 ~ 15.15	- ~ -	akt-1 [EV RNAi] v.s. akt-1 [rft-1 RNAi], p<0.001
	rft-1	79	16.28	0.34	15.62 ~ 16.94	- ~ -	akt-1 [rft-1 RNAi] v.s. N2 [rft-1 RNAi], P<0.001
Replicate 1						Age in days at % mortality
strain	RNAi	No. of subjects	Restricted mean (days)	Std. error	95% C.I.	95% Median C.I.	p value
N2	EV	97	16.63	0.48	15.69 ~ 17.58	15.0 ~ 15.0	N2 [EV RNAi] v.s. N2 [rft-1 RNAi],p<0.001
	rft-1	97	24.35	0.66	23.06 ~ 25.63	23.0 ~ 25.0	N2 [EV RNAi] v.s. pdk [EV RNAi], p<0.001
pdk-1GOF	EV	85	13.63	0.53	12.58 ~ 14.67	13.0 ~ 13.0	pdk-1 [EV RNAi] v.s. pdk-1 [rft-1 RNAi], p<0.001
	rft-1	99	23.77	0.68	22.44 ~ 25.10	21.0 ~ 23.0	pdk-1 [rft-1 RNAi] v.s. N2 [rft-1 RNAi], P=0.7601
Replicate 2						Age in days at % mortality
strain	RNAi	No. of subjects	Restricted mean (days)	Std. error	95% C.I.	95% Median C.I.	p value
N2	EV	118	18.72	0.44	17.86 ~ 19.57	17.0 ~ 17.0	N2 [EV RNAi] v.s. N2 [rft-1 RNAi],p=0.0031
	rft-1	92	20.51	0.62	19.30 ~ 21.72	19.0 ~ 21.0	N2 [EV RNAi] v.s. pdk [EV RNAi], p=0.184
pdk-1GOF	EV	104	17.88	0.43	17.03 ~ 18.72	15.0 ~ 17.0	pdk-1 [EV RNAi] v.s. pdk-1 [rft-1 RNAi], p=0.029
	rft-1	97	19.14	0.67	17.83 ~ 20.45	17.0 ~ 17.0	pdk-1 [rft-1 RNAi] v.s. N2 [rft-1 RNAi], P+0.384
Figure 3
Replicate 1							Age in days at % mortality
strain	compound	RNAi	No. of subjects	Restricted mean (days)	Std. error	95% C.I.	95% Median C.I.	p value
N2		EV	106	19.49	0.39	18.73 ~ 20.24	18.0 ~ 18.0	N2EV vs N2rft1, p<0.001
	vehicle	rft-1	108	24.54	0.47	23.62 ~ 25.45	24.0 ~ 24.0	aak2EV vs aak2rft1, p=0.907
aak-2		EV	108	16.3	0.38	15.56 ~ 17.04	14.0 ~ 14.0	aak2EV vs N2EV, p<0.001
		rft-1	107	15.91	0.51	14.91 ~ 16.90	14.0 ~ 14.0	aak2rft1 vs N2rft1, p<0.001
Replicate 1						Age in days at % mortality
strain	compound	RNAi	No. of subjects	Restricted mean (days)	Std. error	95% C.I.	95% Median C.I.	p value
N2		EV	97	19.67	0.45	18.79 ~ 20.55	18.0 ~ 20.0	N2EV vs N2rft1, p=0.1581
	riboflavin	rft-1	108	19.35	0.33	18.69 ~ 20.00	18.0 ~ 18.0	aak2EV vs aak2rft1, p=0.0025
aak-2		EV	105	16.46	0.39	15.71 ~ 17.22	14.0 ~ 14.0	aak2EV vs N2EV, p<0.001
		rft-1	107	15.27	0.22	14.84 ~ 15.70	14.0 ~ 14.0	aak2rft1 vs N2rft1, p<0.001
Replicate 2							Age in days at % mortality
strain	compound	RNAi	No. of subjects	Restricted mean (days)	Std. error	95% C.I.	95% Median C.I.	p value
N2		EV	104	21.24	0.43	20.39 ~ 22.09	21.0 ~ 21.0	N2EV vs N2rft1, p<0.001
	vehicle	rft-1	113	28.68	0.58	27.55 ~ 29.82	27.0 ~ 29.0	aak2EV vs aak2rft1, p=0.881
aak-2		EV	108	16.82	0.37	16.09 ~ 17.55	15.0 ~ 15.0	aak2EV vs N2EV, p<0.001
		rft-1	96	16.84	0.53	15.81 ~ 17.87	15.0 ~ 15.0	aak2rft1 vs N2rft1, p<0.001
Replicate 2						Age in days at % mortality
strain	compound	RNAi	No. of subjects	Restricted mean (days)	Std. error	95% C.I.	95% Median C.I.	p value
N2		EV	61	21.12	0.56	20.02 ~ 22.23	21.0 ~ 21.0	N2EV vs N2rft1, p=0.4728
	riboflavin	rft-1	111	20.42	0.41	19.60 ~ 21.23	17.0 ~ 21.0	aak2EV vs aak2rft1, p<0.001
aak-2		EV	106	19.2	0.46	18.30 ~ 20.10	17.0 ~ 17.0	aak2EV vs N2EV, p<0.001
		rft-1	108	16.75	0.36	16.05 ~ 17.46	15.0 ~ 15.0	aak2rft1 vs N2rft1, p<0.001
Figure 4
	atfs-1 and atfs-1GOF performed in parallel (N2 comparators same between equivalent replicates)
Replicate 1						Age in days at % mortality
strain	RNAi	No. of subjects	Restricted mean (days)	Std. error	95% C.I.	95% Median C.I.	p value
N2	EV	68	17.72	0.61	16.54 ~ 18.91	16.0 ~ 16.0	N2EV vs N2rft-1: p<0.001
	rft-1	69	29.37	1.05	27.30 ~ 31.43	28.0 ~ 30.0	VC3201EV vs VC3201rft-1: p=0.219
atfs-1	EV	57	12.58	0.77	11.07 ~ 14.10	10.0 ~ 12.0	N2EV vs VC3201EV: p<0.001
	rft-1	93	14.01	0.56	12.92 ~ 15.11	12.0 ~ 12.0	N2rft-1 vs VC3201rft-1: p= <0.001
Replicate 2						Age in days at % mortality
strain	RNAi	No. of subjects	Restricted mean (days)	Std. error	95% C.I.	95% Median C.I.	p value
N2	EV	75	20.18	0.62	18.96 ~ 21.40	18.0 ~ 20.0	N2EV vs N2rft-1: p<0.001
	rft-1	86	26.05	0.66	24.75 ~ 27.34	24.0 ~ 26.0	VC3201EV vs VC3201rft-1: p=0.8736
atfs-1	EV	64	14.85	0.84	13.20 ~ 16.51	14.0 ~ 16.0	N2EV vs VC3201EV: p<0.001
	rft-1	88	14.73	0.54	13.67 ~ 15.78	12.0 ~ 14.0	N2rft-1 vs VC3201rft-1: p= <0.001
Replicate 3						Age in days at % mortality
strain	RNAi	No. of subjects	Restricted mean (days)	Std. error	95% C.I.	95% Median C.I.	p value
N2	EV	103	17.76	0.51	16.76 ~ 18.77	14.0 ~ 16.0	N2EV vs N2rft-1: p=0.0017
	rft-1	118	20.41	0.57	19.30 ~ 21.53	18.0 ~ 20.0	VC3201EV vs VC3201rft-1: p=1
atfs-1	EV	102	15.79	0.55	14.71 ~ 16.88	12.0 ~ 16.0	N2EV vs VC3201EV: p=0.034
	rft-1	100	15.11	0.49	14.15 ~ 16.07	12.0 ~ 14.0	N2rft-1 vs VC3201rft-1: p= <0.001
Replicate 1						Age in days at % mortality
strain	RNAi	No. of subjects	Restricted mean (days)	Std. error	95% C.I.	95% Median C.I.	p value
N2	EV	103	17.76	0.51	16.76 ~ 18.77	14.0 ~ 16.0	N2EV vs N2rft-1: p=0.0017
	rft-1	118	20.41	0.57	19.30 ~ 21.53	18.0 ~ 20.0	QC118EV vs QC118rft-1: p<0.001
atfs-1GOF	EV	105	14.65	0.65	13.38 ~ 15.92	12.0 ~ 12.0	N2EV vs QC118EV: p=0.0029
	rft-1	111	21.09	0.6	19.91 ~ 22.27	18.0 ~ 18.0	N2rft-1 vs QC118rft-1: p= 1
Replicate 2						Age in days at % mortality
strain	RNAi	No. of subjects	Restricted mean (days)	Std. error	95% C.I.	95% Median C.I.	p value
N2	EV	68	17.72	0.61	16.54 ~ 18.91	16.0 ~ 16.0	N2EV vs N2rft-1: p<0.001
	rft-1	69	29.37	1.05	27.30 ~ 31.43	28.0 ~ 30.0	QC118EV vs QC118rft-1: p<0.001
atfs-1GOF	EV	80	15.52	0.62	14.30 ~ 16.73	14.0 ~ 14.0	N2EV vs QC118EV: p<0.001
	rft-1	73	21.81	0.86	20.14 ~ 23.49	18.0 ~ 24.0	N2rft-1 vs QC118rft-1: p=<0.001
Replicate 3						Age in days at % mortality
strain	RNAi	No. of subjects	Restricted mean (days)	Std. error	95% C.I.	95% Median C.I.	p value
N2	EV	75	20.18	0.62	18.96 ~ 21.40	18.0 ~ 20.0	N2EV vs N2rft-1: p=0.0017
	rft-1	86	26.05	0.66	24.75 ~ 27.34	24.0 ~ 26.0	QC118EV vs QC118rft-1: p<0.001
atfs-1GOF	EV	100	16.1	0.63	14.87 ~ 17.33	14.0 ~ 16.0	N2EV vs QC118EV: p=0.0029
	rft-1	90	19.78	0.6	18.61 ~ 20.95	- ~ -	N2rft-1 vs QC118rft-1: p= 1
Figure 6
	rict-1 and raga-1 experiments performed in parallel (N2 same between equivalent replicates)
Replicate 1						Age in days at % mortality
strain	RNAi	No. of subjects	Restricted mean (days)	Std. error	95% C.I.	95% Median C.I.	p value
smg-1	EV	81	19.41	0.42	18.58 ~ 20.24	18.0 ~ 19.0	smg-1-ev v.s. smg-1-rft-1, p=0.132
	rft-1	40	21.18	0.94	19.33 ~ 23.02	19.0 ~ 19.0	smg-1-ev v.s. smg-1;pha-4-ev, p=0.0481
smg-1;pha-4	EV	59	19.97	0.77	18.46 ~ 21.48	18.0 ~ 22.0	smg-1;pha-4-ev v.s. smg-1;pha-4-rft-1, p=0.9399
	rft-1	36	20.44	0.89	18.70 ~ 22.19	18.0 ~ 22.0	smg-1;pha-4-rft-1 v.s. smg-1-rft-1, p=0.981
Replicate 2						Age in days at % mortality
strain	RNAi	No. of subjects	Restricted mean (days)	Std. error	95% C.I.	95% Median C.I.	p value
smg-1	EV	79	21.14	0.71	19.75 ~ 22.53	19.0 ~ 20.0	smg-1-ev v.s. smg-1-rft-1, p=0.0.025
	rft-1	52	24.04	0.85	22.37 ~ 25.70	21.0 ~ 24.0	smg-1-ev v.s. smg-1;pha-4-ev, p=0.0159
smg-1;pha-4	EV	75	18.4	0.68	17.07 ~ 19.73	16.0 ~ 17.0	smg-1;pha-4-ev v.s. smg-1;pha-4-rft-1, p=0.5973
	rft-1	56	18.71	1.02	16.71 ~ 20.72	16.0 ~ 18.0	smg-1;pha-4-rft-1 v.s. smg-1-rft-1, p=0.002
Replicate 3						Age in days at % mortality
strain	RNAi	No. of subjects	Restricted mean (days)	Std. error	95% C.I.	95% Median C.I.	p value
smg-1	EV	58	30.31	1.24	27.87 ~ 32.75	28.0 ~ 33.0	smg-1-ev v.s. smg-1-rft-1, p=0.0012
	rft-1	57	35.88	1.4	33.13 ~ 38.63	31.0 ~ 38.0	smg-1-ev v.s. smg-1;pha-4-ev, p<0.001
smg-1;pha-4	EV	59	21.63	0.84	19.98 ~ 23.27	19.0 ~ 21.0	smg-1;pha-4-ev v.s. smg-1;pha-4-rft-1, p=0.0988
	rft-1	39	23.54	1.25	21.09 ~ 25.98	21.0 ~ 26.0	smg-1;pha-4-rft-1 v.s. smg-1-rft-1, p<0.001
Replicate 1						Age in days at % mortality
strain	RNAi	No. of subjects	Restricted mean (days)	Std. error	95% C.I.	95% Median C.I.	p value
N2	EV	79	19.16	0.62	17.95 ~ 20.37	18.0 ~ 20.0	N2 ev v.s. N2 rft-1RNAi, p=0.0048
	rft-1	94	21.67	0.67	20.36 ~ 22.99	20.0 ~ 22.0	N2 ev v.s. rict-1 ev, p=0.5039
rict-1	EV	85	19.76	0.88	18.05 ~ 21.48	16.0 ~ 22.0	rict-1 ev v.s. rict-1 rft-1RNAi, p=0.0327
	rft-1	90	24.3	0.89	22.56 ~ 26.04	24.0 ~ 24.0	rict-1 rft-1RNAi v.s. N2 rft-1RNAi, p<0.001
Replicate 2						Age in days at % mortality
strain	RNAi	No. of subjects	Restricted mean (days)	Std. error	95% C.I.	95% Median C.I.	p value
N2	EV	68	17.72	0.61	16.54 ~ 18.91	16.0 ~ 16.0	N2 ev v.s. N2 rft-1RNAi, p<0.001
	rft-1	69	29.37	1.05	27.30 ~ 31.43	28.0 ~ 30.0	N2 ev v.s. rict-1 ev, p=0.2759
rict-1	EV	82	18.59	0.69	17.23 ~ 19.96	16.0 ~ 18.0	rict-1 ev v.s. rict-1 rft-1RNAi, p<0.001
	rft-1	88	15.95	0.41	15.14 ~ 16.75	14.0 ~ 14.0	rict-1 rft-1RNAi v.s. N2 rft-1RNAi, p<0.001
Replicate 3						Age in days at % mortality
strain	RNAi	No. of subjects	Restricted mean (days)	Std. error	95% C.I.	95% Median C.I.	p value
N2	EV	75	20.18	0.62	18.96 ~ 21.40	18.0 ~ 20.0	N2 ev v.s. N2 rft-1RNAi, p<0.001
	rft-1	86	26.05	0.66	24.75 ~ 27.34	24.0 ~ 26.0	N2 ev v.s. rict-1 ev, p=0.8441
rict-1	EV	87	19.1	0.98	17.18 ~ 21.03	16.0 ~ 20.0	rict-1 ev v.s. rict-1 rft-1RNAi, p=0.0275
	rft-1	98	16.63	0.62	15.40 ~ 17.85	14.0 ~ 16.0	rict-1 rft-1RNAi v.s. N2 rft-1RNAi, p<0.001
Replicate 1						Age in days at % mortality
strain	RNAi	No. of subjects	Restricted mean (days)	Std. error	95% C.I.	95% Median C.I.	p value
N2	EV	103	17.76	0.51	16.76 ~ 18.77	14.0 ~ 16.0	N2 ev v.s. N2 rft-1RNAi, p<0.001
	rft-1	118	20.41	0.57	19.30 ~ 21.53	18.0 ~ 20.0	N2 ev v.s. raga-1 ev, p=0.015
raga-1	EV	112	19.69	0.68	18.35 ~ 21.03	16.0 ~ 16.0	raga-1 ev v.s. raga-1 rft-1RNAi, p<0.001
	rft-1	125	24.37	0.92	22.57 ~ 26.18	18.0 ~ 20.0	raga-1 rft-1RNAi v.s. N2 rft-1RNAi, p>0.001
Replicate 2						Age in days at % mortality
strain	RNAi	No. of subjects	Restricted mean (days)	Std. error	95% C.I.	95% Median C.I.	p value
N2	EV	68	17.72	0.61	16.54 ~ 18.91	16.0 ~ 16.0	N2 ev v.s. N2 rft-1RNAi, p<0.001
	rft-1	69	29.37	1.05	27.30 ~ 31.43	28.0 ~ 30.0	N2 ev v.s. raga-1 ev, p<0.001
raga-1	EV	78	22.71	0.87	21.00 ~ 24.42	20.0 ~ 22.0	raga-1 ev v.s. raga-1 rft-1RNAi, p<0.001
	rft-1	70	28.45	1.36	25.78 ~ 31.12	22.0 ~ 26.0	raga-1 rft-1RNAi v.s. N2 rft-1RNAi, p=0.7571
Replicate 3						Age in days at % mortality
strain	RNAi	No. of subjects	Restricted mean (days)	Std. error	95% C.I.	95% Median C.I.	p value
N2	EV	75	20.18	0.62	18.96 ~ 21.40	18.0 ~ 20.0	N2 ev v.s. N2 rft-1RNAi, p<0.001
	rft-1	86	26.05	0.66	24.75 ~ 27.34	24.0 ~ 26.0	N2 ev v.s. raga-1 ev, p=0.017
raga-1	EV	62	23.41	1.41	20.65 ~ 26.18	18.0 ~ 22.0	raga-1 ev v.s. raga-1 rft-1RNAi, p=0.0343
	rft-1	72	28.13	1.08	26.01 ~ 30.25	24.0 ~ 30.0	raga-1 rft-1RNAi v.s. N2 rft-1RNAi, p=0.0159
