## Supplemental Table 2 for "Riboflavin Depletion Promotes Longevity and Metabolic Hormesis in *Caenorhabditis elegans*"

### Sheet: 1 - Original Mass Integration
Sample	EV1	EV2	EV3	EV4	RFT1	RFT2	RFT3	RFT4
Label	EV	EV	EV	EV	RFT-1	RFT-1	RFT-1	RFT-1
N-ACETYLSEROTONIN	870000	948352	1.02259e+06	860818	414011	488000	496000	419021
AMINOISOBUTANOATE	7540000	8218821	9324984	9738508	2989959	4140000	3810000	4405422
FMN	42200	49674.4	65136.4	73038.7	0	0	0	0
N,N-DIMETHYL-1,4-PHENYLENEDIAMINE	2070000	2319468	2.71301e+06	2.13245e+06	970439	1080000	1190000	940114
OXOGLUTARATE	835000	1.13069e+06	1.26356e+06	982123	142540	235000	249000	344772
RIBOFLAVIN	161000	209652	254686	309089	0	2570	5210	3792.95
GLUTAMATE	35300000	22418560	26907604	29430444	7130521	8490000	11400000	10918307
GUANINE	1500000	2228533	1678397	1453753	4705068	7900000	6980000	5919434
GUANOSINE MONOPHOSPHATE	3700000	3096005	2949423	2927276	1219375	1440000	1980000	1748015
PYROGLUTAMATE	15200000	23297748	25243390	23658190	5880628	7750000	8380000	6764576
FAD	59700	103110	98384.6	103765	19485.2	21300	27800	27178.8
GLUTATHIONE REDUCED	4860000	3397436	4011689	4132347	2404922	1830000	2150000	1967125
AZELATE	223000	235144	252730	221471	284361	316000	324000	340748
2-AMINOISOBUTYRATE	5510000	6587206	7612739	7724141	2978653	3630000	4340000	3465203
GUANOSINE	99300	95458.1	115930	120781	146456	137000	140000	151206
ISOCITRATE	6060000	8515488	9760478	7734524	3475501	4440000	3920000	2756698
HYPOXANTHINE	129000	205109	193615	169935	280128	309000	334000	447724
DEOXYGUANOSINE	591000	777873	1.01618e+06	1117173	356013	458000	366000	410302
DEOXYCARNITINE	904000	1.41681e+06	1.46528e+06	1.27421e+06	428779	671000	858000	668814
XANTHINE	27200000	33262810	33421304	36098180	43908228	40600000	52800000	55296144
CYSTATHIONINE	1210000	1.65624e+06	1506238	1.47419e+06	554682	841000	1090000	1.01355e+06
3-(4-HYDROXYPHENYL)PYRUVATE	407000	1.3195e+06	1.2496e+06	1.11958e+06	95058.7	167000	154000	322705
PHENYLACETATE	302000	397633	493908	385444	213980	226000	207000	286321
SALICYLAMIDE	16700000	30124196	32389982	26954276	9757311	12100000	16000000	13171556
KETOLEUCINE	51000000	93388952	118175920	106300968	22184370	41600000	46500000	43595012
1-PHENYLETHANOL	111000	46978.1	156238	48148.6	0	0	0	0
N-ACETYLALANINE	676000	826314	789540	865627	487000	626000	686000	570821
ADENOSINE	103000	115601	122297	109693	71468.4	86700	105000	82364.5
DEOXYCYTIDINE	75100	46985.1	56269	0	100350	106000	145000	86163.8
PHENYLPYRUVATE	306000	587693	640870	764754	157804	281000	280000	298140
ADENOSINE TRIPHOSPHATE	25100	29671.5	50753.4	34386	15589.2	16700	22000	14233.8
GLUTAMINE	4200000	2222859	2781805	3089023	1283490	1730000	2290000	1448553
HOMOGENTISATE	437000	1.46148e+06	2.14404e+06	1.59239e+06	155835	438000	319000	473189
CIS-4-HYDROXY-D-PROLINE	783000	508419	386437	408733	197028	251000	343000	257981
TRANS-4-HYDROXY-L-PROLINE	783000	508419	386437	408733	197028	251000	343000	257981
O-PHOSPHOETHANOLAMINE	8870	61867.6	95501.7	82102	89028.5	139000	174000	120887
3-(2-HYDROXYPHENYL)PROPANOATE	198000	314760	316707	268412	126928	172000	234000	189224
CYTIDINE MONOPHOSPHATE	497000	307436	275131	259387	100276	167000	236000	212534
BIOTIN	78100	116256	128065	116827	53820.4	69100	100000	76382.4
MALATE	21000000	27579646	26708294	30017238	11444428	16100000	20500000	24622516
TREHALOSE	1050000	1360995	1330121	1224346	1317552	1700000	2220000	1634284
DETHIOBIOTIN	299000	415743	604817	333858	138112	301000	324000	185203
INOSINE	82600	105291	112652	141110	110161	159000	237000	179842
10-HYDROXYDECANOATE	235000	234410	250750	169051	138142	204000	170000	185207
BIS(2-ETHYLHEXYL)PHTHALATE	535000	459541	674994	372253	3352649	854000	2560000	662456
2-PHOSPHOGLYCERATE	489000	305458	202541	177666	174884	104000	159000	148480
MANNOSE 6-PHOSPHATE	2960000	1.73834e+06	1.23797e+06	1.18987e+06	848419	738000	1120000	1.09978e+06
STEARATE	135000000	146503680	137524272	124364464	136719968	111000000	89900000	121175248
SORBITOL	34200	44357.8	44550.3	47706.9	30331.7	31200	39700	39681.8
HEPTADECANOATE	5020000	7041878	8794854	8953881	7808381	9000000	11400000	12893164
GALACTOSE 1-PHOSPHATE	1110000	928410	898786	845035	684539	517000	915000	857579
URATE	65300000	100951824	105937952	95239432	90661704	109000000	143000000	149240576
N-ACETYLASPARAGINE	102000	104491	90177.1	112466	66979.4	93200	97400	90633.5
PROLINE	2400000	4068068	4831682	4368908	1911860	2760000	3580000	2792366
THYMIDINE MONOPHOSPHATE	37900	72444.8	68225.1	79506.1	27396	46000	59300	44240.2
PALMITATE	205000000	217826080	198233584	182136240	209521120	167000000	134000000	169308160
BENZOATE	26400000	31871172	26351436	19769852	19022862	21100000	23600000	21755828
PICOLINATE	17600000	31731524	25227382	27440194	31943834	37100000	32000000	26668910
MANNOSE	1330000	2096853	2303744	2228166	1043858	1430000	1760000	1841989
CITRATE	302000	61652.1	91975.1	62689.2	29578.2	40600	42900	34248.6
3-SULFINOALANINE	79100	108649	110339	155447	74606.9	78700	103000	90499.3
SERINE	1710000	633729	843184	879457	500523	598000	754000	702264
ISOLEUCINE	16900000	27455904	31698056	30680458	14368691	20100000	26500000	20204926
TYROSINE	3850000	6872348	7790560	7740622	3169860	4400000	6370000	5362714
GAMMA-AMINOBUTYRATE	3750000	3782718	5221567	5433767	4338643	4990000	6320000	6120398
DIETHYL2-METHYL-3-OXOSUCCINATE	96200	281973	92397.1	97622.7	207088	164000	206000	269167
TAURINE	25400	44266.8	57767.9	55384.1	43653	62800	76100	54591.5
ADENOSINE-MONOPHOSPHATE	15700000	16626065	16695811	17713508	9633712	13000000	18700000	14918167
ARACHIDATE	2190000	2657295	2966976	2539672	2631922	2190000	1860000	2471937
N6-(DELTA2-ISOPENTENYL)-ADENINE	615000	659304	1.08887e+06	535687	689812	1250000	1080000	785670
CYTIDINE	768000	1.31727e+06	2.19999e+06	2.84551e+06	769814	956000	1510000	1.43678e+06
UREIDOPROPIONATE	177000	358343	550953	596296	397849	576000	670000	584882
ETHANOLAMINE PHOSPHATE	997000	305720	257669	191352	133250	199000	308000	178993
PALMITOLEATE	5700000	7494905	10993280	9700596	5781196	5500000	6190000	9299569
NICOTINAMIDE MONONUCLEOTIDE	443000	184391	208237	224913	161862	169000	215000	217112
4-HYDROXYBENZOATE	507000	616136	924873	592005	491803	530000	641000	520587
N-ACETYLMETHIONINE	944000	1.42109e+06	1454617	1.34975e+06	688691	1170000	1490000	833809
OPHTHALMATE	1770000	1377182	1681512	1586409	1093228	1370000	1670000	1584984
L-CARNITINE	15900000	25036806	25734820	25805368	12654342	19300000	22700000	22713512
THIAMINE MONOPHOSPHATE	218000	251523	294951	323538	164178	246000	274000	257372
HYPOTAURINE	105000	88393.1	121771	103509	81057.2	133000	160000	120965
P-OCTOPAMINE	166000	79346	61112.2	87621.6	70535.2	69000	68000	86343.3
Succinate	5930000	12149400	11479766	10250555	4966334	8130000	10200000	8902779
CREATININE	1130000	39997.2	43487.3	30466.1	20066.9	27600	24400	26993.7
CITICOLINE	213000	121348	81607.5	53727.8	76079.3	74800	98000	75953.3
ALLANTOIN	213000	324191	334056	333024	278646	355000	310000	452865
4-HYDROXYPHENYLACETATE	51100	80730.3	85998.8	84133.1	57404.9	64400	78500	64569.2
LINOLEATE	7980000	14456316	23712580	24168132	16123127	18000000	27900000	28178684
AMINOADIPATE	5900000	8857274	9460439	8852010	6721284	9470000	12100000	10133680
METHYLGALACTOSIDE	98600	242886	232871	61659	65890	139000	167000	61028.4
N-ACETYLASPARTATE	158000	337874	434083	491254	181265	262000	353000	318879
2-HYDROXY-4-(METHYLTHIO)BUTANOATE	53400	123277	95116.3	163641	58447.8	74400	103000	104952
LITHOCHOLYLTAURINE	45600	47153.1	108421	46940.3	47669.4	78800	104000	87497.4
CREATINE	652000	28393.6	18969	18142	26027.3	54500	20100	53432.8
TRANS-CYCLOHEXANEDIOL	25200000	22803598	25158626	25190414	19842412	22800000	34500000	34294124
DIPALMITOYL-PHOSPHOETHANOLAMINE	195000	170390	199664	155012	213629	193000	208000	158050
N-ACETYLLEUCINE	422000	603793	628040	555979	439811	598000	543000	434154
N-ACETYLMANNOSAMINE	815000	1984872	2405170	2514136	1667014	2310000	2690000	2427705
CAPRYLATE	30900000	26469538	23867838	28151814	20144920	27600000	36000000	39980652
HEPTANOATE	7010000	5683028	6385120	6701308	4931796	6550000	8420000	8741446
N-FORMYL-L-METHIONINE	604000	884610	1.54223e+06	1.00752e+06	812897	466000	695000	1.27328e+06
GLUCOSE 1-PHOSPHATE	24700	91273.1	96685.3	121672	78254.8	102000	128000	96231.1
2-OXOADIPATE	538000	786052	845052	752606	527984	751000	713000	679866
LAURATE	9260000	5608511	10106235	8636165	6933380	7260000	6480000	9439901
4-GUANIDINOBUTANOATE	818000	155592	179420	167073	144205	271000	213000	219769
DEOXYADENOSINE	96700	93631.7	116342	60481.4	83459.2	111000	151000	79212.6
ARABITOL	76800	139492	78125.6	83620.5	79518.1	76500	94000	88267.6
DEOXYADENOSINE MONOPHOSPHATE	19900	23771.1	30074.9	32119.4	15321	21700	32000	27108.4
N-ACETYLPHENYLALANINE	188000	290363	408203	343189	202836	243000	407000	248620
OMEGA-HYDROXYDODECANOATE	173000	201801	269308	182620	162806	183000	209000	222593
NONANOATE	48500000	32311918	37840800	36361808	31492132	41300000	41000000	49911984
BETAINE	196000000	274936864	295967264	292991072	200812016	265000000	275000000	275490592
DECANOATE	12000000	9229092	9089042	9130204	8284892	10000000	10800000	11888395
PHOSPHORYLCHOLINE	10400000	4402314	4064304	4531586	5190626	6370000	6780000	7428508
FUMARATE	962000	1.17384e+06	1.43273e+06	1.88965e+06	697714	1100000	1530000	1.71491e+06
2',4'-DIHYDROXYACETOPHENONE	147000	117353	160324	154316	142398	119000	157000	148494
METHYLJASMONATE	33600	65350.6	95181.4	122330	71476.1	88400	73100	68835.5
ELAIDATE	21100000	38046268	53551972	49857072	32554452	34300000	37400000	53825028
URIDINE	289000	530525	701435	966774	407354	524000	784000	826621
BETA-NICOTINAMIDE ADENINE DINUCLEOTIDE	44500	24482.1	20836.2	30262	28284.1	28400	31600	30890.3
DEHYDROASCORBATE	134000	105888	189430	123431	101484	95300	184000	173204

### Sheet: 2 - Normalized Abundance
Sample	EV1	EV2	EV3	EV4	RFT1	RFT2	RFT3	RFT4
Label	EV	EV	EV	EV	RFT-1	RFT-1	RFT-1	RFT-1
N-ACETYLSEROTONIN	0.762094	0.983359	1.17674	0.734868	-1.14336	-0.721463	-0.67974	-1.1125
AMINOISOBUTANOATE	0.593671	0.780626	1.05447	1.14858	-1.41233	-0.706544	-0.886694	-0.571778
FMN	0.644408	0.803263	1.06725	1.1788	-0.923431	-0.923431	-0.923431	-0.923431
N,N-DIMETHYL-1,4-PHENYLENEDIAMINE	0.669956	0.930916	1.29033	0.738116	-1.06739	-0.82208	-0.599641	-1.1402
OXOGLUTARATE	0.627993	0.986306	1.11763	0.819809	-1.4615	-0.870559	-0.802162	-0.417514
RIBOFLAVIN	0.76583	0.868962	0.944961	1.02058	-1.47784	-0.85016	-0.574176	-0.698152
GLUTAMATE	1.25592	0.524395	0.81849	0.962896	-1.32136	-1.04018	-0.565293	-0.634857
GUANINE	-1.06549	-0.520513	-0.910794	-1.1086	0.508242	1.22164	1.0512	0.824318
GUANOSINE MONOPHOSPHATE	1.25711	0.816512	0.696603	0.677969	-1.48702	-1.07589	-0.288603	-0.596679
PYROGLUTAMATE	0.334891	1.02767	1.15778	1.05258	-1.20561	-0.75783	-0.631047	-0.978439
FAD	0.35578	1.0955	1.03199	1.10406	-1.15984	-1.0393	-0.678792	-0.709382
GLUTATHIONE REDUCED	1.35359	0.410843	0.848464	0.926494	-0.498949	-1.21835	-0.794002	-1.02808
AZELATE	-1.11554	-0.81229	-0.399809	-1.15488	0.274573	0.877916	1.0209	1.30913
2-AMINOISOBUTYRATE	0.299885	0.778374	1.1661	1.20503	-1.34834	-0.818413	-0.339718	-0.942913
GUANOSINE	-1.27447	-1.49977	-0.390322	-0.156276	0.944275	0.563173	0.686858	1.12653
ISOCITRATE	0.279312	1.01763	1.3138	0.808856	-0.927371	-0.395805	-0.666156	-1.43026
HYPOXANTHINE	-1.53152	-0.392916	-0.534513	-0.85483	0.372422	0.613272	0.804295	1.52379
DEOXYGUANOSINE	0.0417701	0.6441	1.22998	1.4377	-1.0694	-0.517151	-1.00874	-0.758253
DEOXYCARNITINE	0.0355089	1.08227	1.16064	0.835149	-1.70211	-0.658853	-0.0861553	-0.666455
XANTHINE	-1.51262	-0.685081	-0.665532	-0.348662	0.456823	0.13467	1.21522	1.40519
CYSTATHIONINE	0.241176	1.11276	0.849177	0.789475	-1.92431	-0.768807	-0.0487906	-0.250681
3-(4-HYDROXYPHENYL)PYRUVATE	0.0287631	1.16014	1.10779	1.0021	-1.37014	-0.828114	-0.906068	-0.19447
PHENYLACETATE	0.0211538	0.875929	1.54962	0.779196	-1.04938	-0.879577	-1.15243	-0.144501
SALICYLAMIDE	-0.163936	1.14442	1.30526	0.897827	-1.3558	-0.878537	-0.258904	-0.690342
KETOLEUCINE	-0.195914	0.864259	1.2768	1.09121	-1.65476	-0.552943	-0.357798	-0.470852
1-PHENYLETHANOL	1.16418	0.451099	1.44768	0.471507	-0.883616	-0.883616	-0.883616	-0.883616
N-ACETYLALANINE	-0.0281917	0.998765	0.765918	1.2365	-1.70549	-0.421226	0.0469168	-0.893194
ADENOSINE	0.263985	0.885801	1.18914	0.603146	-1.705	-0.664146	0.367594	-0.940519
DEOXYCYTIDINE	0.207362	-0.345873	-0.13317	-2.24441	0.549272	0.613885	0.983458	0.369478
PHENYLPYRUVATE	-0.337661	0.881886	1.04376	1.37401	-1.57518	-0.496931	-0.503593	-0.386288
ADENOSINE TRIPHOSPHATE	0.113513	0.496617	1.7257	0.834261	-0.977039	-0.819434	-0.188324	-1.18529
GLUTAMINE	1.59903	0.00272785	0.565459	0.828265	-1.37512	-0.626152	0.0773828	-1.0716
HOMOGENTISATE	-0.387221	0.93577	1.35575	1.02977	-1.51719	-0.384716	-0.732131	-0.300032
CIS-4-HYDROXY-D-PROLINE	1.77597	0.792936	0.168423	0.296113	-1.36506	-0.813907	-0.103021	-0.751457
TRANS-4-HYDROXY-L-PROLINE	1.77597	0.792936	0.168423	0.296113	-1.36506	-0.813907	-0.103021	-0.751457
O-PHOSPHOETHANOLAMINE	-2.31991	-0.222961	0.245751	0.0825328	0.169976	0.650964	0.893425	0.500227
3-(2-HYDROXYPHENYL)PROPANOATE	-0.305717	1.15938	1.17888	0.655929	-1.7111	-0.750652	0.222285	-0.449003
CYTIDINE MONOPHOSPHATE	1.61154	0.580735	0.342484	0.216028	-1.82358	-0.728944	0.0132448	-0.211506
BIOTIN	-0.420935	0.885706	1.20346	0.901798	-1.64392	-0.823087	0.390954	-0.493977
MALATE	-0.0515822	0.796782	0.696854	1.0604	-1.94101	-0.878617	-0.126589	0.443758
TREHALOSE	-1.37809	-0.256252	-0.355477	-0.713803	-0.396535	0.705523	1.85959	0.535044
DETHIOBIOTIN	0.00550055	0.729854	1.55361	0.247827	-1.69182	0.0201507	0.181961	-1.04709
INOSINE	-1.42465	-0.708641	-0.509291	0.155146	-0.575262	0.507276	1.68478	0.870644
10-HYDROXYDECANOATE	0.914916	0.902672	1.23111	-0.690521	-1.6747	0.225406	-0.663238	-0.245644
BIS(2-ETHYLHEXYL)PHTHALATE	-0.593245	-0.783143	-0.302931	-1.04625	1.69898	-0.0091296	1.36207	-0.326349
2-PHOSPHOGLYCERATE	1.91001	0.919103	0.0538743	-0.222078	-0.255314	-1.34979	-0.455826	-0.599985
MANNOSE 6-PHOSPHATE	1.99782	0.767768	-0.0167251	-0.108308	-0.889953	-1.21218	-0.248162	-0.290263
STEARATE	0.542595	1.06503	0.660948	0.0183583	0.623475	-0.707937	-2.05486	-0.147609
SORBITOL	-0.690196	0.832138	0.857483	1.25821	-1.39282	-1.22761	0.182742	0.180058
HEPTADECANOATE	-1.84262	-0.673374	0.0945926	0.156503	-0.316418	0.174252	0.99092	1.41615
GALACTOSE 1-PHOSPHATE	1.27454	0.503077	0.363033	0.0967256	-0.812886	-2.02509	0.440245	0.16036
URATE	-1.79204	-0.125574	0.0588409	-0.348392	-0.536819	0.167838	1.20638	1.36977
N-ACETYLASPARAGINE	0.543876	0.699074	-0.248489	1.17212	-2.16121	-0.0364233	0.247076	-0.216021
PROLINE	-0.88926	0.749973	1.28435	0.971597	-1.59563	-0.455107	0.352961	-0.418891
THYMIDINE MONOPHOSPHATE	-0.838532	0.936769	0.772323	1.19163	-1.72787	-0.307783	0.388138	-0.414672
PALMITATE	0.695402	1.07441	0.485787	-0.0431286	0.831639	-0.584973	-1.95989	-0.499246
BENZOATE	0.690431	1.77391	0.679839	-0.97333	-1.19491	-0.598733	0.045436	-0.422646
PICOLINATE	-2.06884	0.533385	-0.47932	-0.108116	0.562826	1.22347	0.570582	-0.233988
MANNOSE	-0.876367	0.75488	1.09204	0.972522	-1.7444	-0.616607	0.12739	0.290537
CITRATE	2.15194	0.0163114	0.553957	0.0387346	-0.97087	-0.545161	-0.471097	-0.773816
3-SULFINOALANINE	-0.853312	0.451249	0.514688	1.92337	-1.09367	-0.874148	0.231799	-0.299985
SERINE	2.14576	-0.536495	0.235147	0.348965	-1.17412	-0.693305	-0.0669355	-0.259015
ISOLEUCINE	-1.01452	0.661363	1.15754	1.04486	-1.57489	-0.415657	0.538982	-0.397676
TYROSINE	-1.02618	0.699339	1.0728	1.05365	-1.60506	-0.628534	0.473294	-0.0392996
GAMMA-AMINOBUTYRATE	-1.34004	-1.29681	0.30759	0.505854	-0.61435	0.0818205	1.25783	1.0981
DIETHYL2-METHYL-3-OXOSUCCINATE	-1.10826	1.19461	-1.19463	-1.07682	0.533623	0.0340666	0.522338	1.09508
TAURINE	-2.07479	-0.387932	0.420434	0.292467	-0.430338	0.674067	1.2574	0.248691
ADENOSINE-MONOPHOSPHATE	0.184457	0.453923	0.473605	0.751811	-2.11188	-0.702831	1.00663	-0.0557173
ARACHIDATE	-0.673407	0.650911	1.40572	0.340906	0.585214	-0.673407	-1.79174	0.155805
N6-(DELTA2-ISOPENTENYL)-ADENINE	-0.860077	-0.635876	0.981143	-1.30509	-0.490087	1.42592	0.954776	-0.0707154
CYTIDINE	-1.17055	-0.0288826	1.05641	1.60084	-1.16556	-0.707203	0.260054	0.154883
UREIDOPROPIONATE	-2.15952	-0.550163	0.431323	0.611776	-0.311539	0.532763	0.877684	0.567677
ETHANOLAMINE PHOSPHATE	2.18955	0.254755	-0.0251185	-0.51216	-1.10449	-0.448013	0.266918	-0.621442
PALMITOLEATE	-0.913802	0.080527	1.47186	1.01749	-0.862427	-1.04354	-0.614262	0.864145
NICOTINAMIDE MONONUCLEOTIDE	2.28009	-0.517079	-0.128962	0.116883	-0.932955	-0.79523	-0.02697	0.00422583
4-HYDROXYBENZOATE	-0.747637	0.203467	2.18507	0.00855516	-0.896105	-0.531196	0.396467	-0.618619
N-ACETYLMETHIONINE	-0.613082	0.789354	0.8693	0.612776	-1.6942	0.122785	0.951698	-1.03863
OPHTHALMATE	1.04605	-0.546875	0.720494	0.35092	-2.01262	-0.580067	0.676884	0.345214
L-CARNITINE	-1.01643	0.743315	0.849893	0.860503	-1.90135	-0.265342	0.363552	0.365858
THIAMINE MONOPHOSPHATE	-0.64856	0.0436671	0.814467	1.26215	-2.02073	-0.0637829	0.457888	0.154905
HYPOTAURINE	-0.284498	-1.06499	0.387247	-0.349322	-1.45776	0.787136	1.62501	0.35717
P-OCTOPAMINE	2.26934	-0.0999251	-0.937984	0.218505	-0.477719	-0.54835	-0.595207	0.171335
Succinate	-1.18504	1.07252	0.894074	0.537607	-1.74322	-0.19189	0.522045	0.0939101
CREATININE	2.42925	-0.114632	-0.050935	-0.321873	-0.639782	-0.397097	-0.490923	-0.414008
CITICOLINE	2.04419	0.687689	-0.268864	-1.27665	-0.437984	-0.478872	0.172463	-0.441981
ALLANTOIN	-1.884	0.078427	0.218475	0.204014	-0.62888	0.50257	-0.130696	1.64009
4-HYDROXYPHENYLACETATE	-1.60896	0.757574	1.08471	0.971215	-1.00691	-0.411907	0.612601	-0.39833
LINOLEATE	-2.00557	-0.607979	0.556009	0.600768	-0.351312	-0.0923064	0.938508	0.961886
AMINOADIPATE	-1.72462	0.0567121	0.345556	0.0541056	-1.15321	0.349985	1.4245	0.646966
METHYLGALACTOSIDE	-0.275608	1.27853	1.20594	-1.0849	-0.970488	0.316387	0.632758	-1.10262
N-ACETYLASPARTATE	-1.58897	0.322659	0.952836	1.26401	-1.24349	-0.316987	0.432807	0.177134
2-HYDROXY-4-(METHYLTHIO)BUTANOATE	-1.42195	0.797335	0.109408	1.54867	-1.18235	-0.542204	0.320635	0.370447
LITHOCHOLYLTAURINE	-0.973666	-0.886597	1.27805	-0.898352	-0.858283	0.448428	1.16981	0.720614
CREATINE	2.30478	-0.329319	-0.668349	-0.705819	-0.402462	0.218732	-0.619673	0.20211
TRANS-CYCLOHEXANEDIOL	-0.116045	-0.628032	-0.124464	-0.117995	-1.34072	-0.628841	1.49338	1.46272
DIPALMITOYL-PHOSPHOETHANOLAMINE	0.408681	-0.679364	0.599293	-1.44223	1.14456	0.325536	0.929182	-1.28565
N-ACETYLLEUCINE	-1.29842	0.887877	1.12818	0.384368	-1.04611	0.829039	0.240201	-1.12513
N-ACETYLMANNOSAMINE	-2.28182	-0.00666812	0.484253	0.597507	-0.452743	0.38106	0.770323	0.50809
CAPRYLATE	0.364136	-0.344197	-0.817739	-0.0621791	-1.59389	-0.152784	1.06332	1.54333
HEPTANOATE	0.241174	-0.871915	-0.254059	0.00230332	-1.62394	-0.118831	1.21327	1.41199
N-FORMYL-L-METHIONINE	-0.880971	0.0953663	1.5176	0.428261	-0.120954	-1.54467	-0.521887	1.02725
GLUCOSE 1-PHOSPHATE	-2.36127	0.147221	0.257776	0.698933	-0.148117	0.360476	0.796244	0.24874
2-OXOADIPATE	-1.44928	0.752303	1.17255	0.499831	-1.5584	0.48743	0.185937	-0.0903652
LAURATE	0.810295	-1.59003	1.22892	0.476419	-0.574876	-0.354516	-0.898611	0.902405
4-GUANIDINOBUTANOATE	2.30064	-0.674941	-0.419469	-0.547296	-0.811211	0.319918	-0.111865	-0.0557746
DEOXYADENOSINE	0.0361009	-0.080667	0.705761	-1.66331	-0.497161	0.535544	1.65001	-0.686274
ARABITOL	-0.667402	2.30746	-0.582097	-0.243282	-0.494033	-0.686911	0.339956	0.0263082
DEOXYADENOSINE MONOPHOSPHATE	-0.804564	-0.123025	0.778858	1.03103	-1.80718	-0.47255	1.01675	0.380683
N-ACETYLPHENYLALANINE	-1.3408	0.117979	1.2611	0.678914	-1.0859	-0.479612	1.2512	-0.402882
OMEGA-HYDROXYDODECANOATE	-0.845487	0.112534	1.9078	-0.508827	-1.22332	-0.495889	0.330589	0.722602
NONANOATE	1.23656	-1.1632	-0.229882	-0.465463	-1.31505	0.286994	0.243915	1.40613
BETAINE	-1.65324	0.421336	0.873167	0.811212	-1.50456	0.195678	0.422743	0.433669
DECANOATE	1.3678	-0.571766	-0.684729	-0.651349	-1.36908	0.0208959	0.589449	1.29878
PHOSPHORYLCHOLINE	1.79733	-0.901901	-1.15273	-0.811028	-0.384696	0.258168	0.454023	0.740839
FUMARATE	-0.807609	-0.203189	0.402071	1.24273	-1.78309	-0.400506	0.60155	0.948045
2',4'-DIHYDROXYACETOPHENONE	0.265638	-1.59617	0.982827	0.667096	0.00276169	-1.48097	0.809628	0.349189
METHYLJASMONATE	-2.06405	-0.296702	0.702264	1.36892	-0.0586708	0.5059	0.00101153	-0.158679
ELAIDATE	-1.91178	-0.0369437	1.05021	0.822852	-0.532704	-0.366598	-0.0914282	1.06639
URIDINE	-1.76193	-0.25687	0.435057	1.22999	-0.911442	-0.287532	0.710778	0.841941
BETA-NICOTINAMIDE ADENINE DINUCLEOTIDE	1.91543	-0.816537	-1.55377	0.152489	-0.156531	-0.13784	0.3503	0.246455
DEHYDROASCORBATE	0.00739877	-0.83895	1.2517	-0.287919	-0.991616	-1.21761	1.14717	0.929823

### Sheet: 3 - Significance Testing
Compound	t statistic	P value	-log10(P value)	FDR
FMN	15.156	5.205e-06	5.2836	0.00062981
N-ACETYLSEROTONIN	11.323	2.8408e-05	4.5466	0.0017187
N,N-DIMETHYL-1,4-PHENYLENEDIAMINE	9.7696	6.6144e-05	4.1795	0.0026678
GUANINE	-8.8267	0.00011745	3.9301	0.0031686
RIBOFLAVIN	8.6576	0.00013093	3.883	0.0031686
FAD	8.2621	0.00017007	3.7694	0.0033516
AMINOISOBUTANOATE	7.9906	0.0002048	3.6887	0.0033516
PYROGLUTAMATE	7.8778	0.00022159	3.6544	0.0033516
GLUTAMATE	7.61	0.00026821	3.5715	0.0036059
OXOGLUTARATE	7.3921	0.00031461	3.5022	0.0038068
GLUTATHIONE REDUCED	7.144	0.00037911	3.4212	0.0041046
1-PHENYLETHANOL	7.0511	0.00040707	3.3903	0.0041046
AZELATE	-6.2345	0.00078802	3.1035	0.0073346
2-AMINOISOBUTYRATE	5.8281	0.0011228	2.9497	0.0091666
GUANOSINE MONOPHOSPHATE	5.8147	0.0011364	2.9445	0.0091666
ISOCITRATE	5.5155	0.0014931	2.8259	0.011292
DEOXYGUANOSINE	4.9502	0.0025775	2.5888	0.018346
GUANOSINE	-4.7184	0.0032635	2.4863	0.021814
HYPOXANTHINE	-4.6717	0.0034253	2.4653	0.021814
3-(4-HYDROXYPHENYL)PYRUVATE	4.5761	0.003786	2.4218	0.022906
PHENYLACETATE	4.1683	0.0058896	2.2299	0.033935
XANTHINE	-4.0992	0.0063633	2.1963	0.034998
SALICYLAMIDE	3.9667	0.0073951	2.1311	0.038904
ADENOSINE TRIPHOSPHATE	3.9068	0.0079217	2.1012	0.039939
DEOXYCARNITINE	3.6755	0.010386	1.9835	0.050269
KETOLEUCINE	3.4017	0.014466	1.8396	0.063254
CIS-4-HYDROXY-D-PROLINE	3.3921	0.014637	1.8345	0.063254
TRANS-4-HYDROXY-L-PROLINE	3.3921	0.014637	1.8345	0.063254
GLUTAMINE	3.2725	0.01698	1.7701	0.069245
CYSTATHIONINE	3.2637	0.017168	1.7653	0.069245
N-ACETYLALANINE	3.2054	0.018473	1.7335	0.072103
PHENYLPYRUVATE	3.1736	0.019232	1.716	0.07272
ADENOSINE	3.1174	0.020654	1.685	0.075602
HOMOGENTISATE	3.0953	0.021244	1.6728	0.075602
CITRATE	2.678	0.036631	1.4361	0.12664
CYTIDINE MONOPHOSPHATE	2.6566	0.037697	1.4237	0.1267
BIS(2-ETHYLHEXYL)PHTHALATE	-2.6044	0.040423	1.3934	0.13219
TREHALOSE	-2.5603	0.042891	1.3676	0.13657
3-(2-HYDROXYPHENYL)PROPANOATE	2.5306	0.044645	1.3502	0.13851
2-PHOSPHOGLYCERATE	2.4778	0.047947	1.3192	0.14504
MANNOSE 6-PHOSPHATE	2.4399	0.050479	1.2969	0.14897
BIOTIN	2.315	0.05986	1.2229	0.17245
DETHIOBIOTIN	2.2593	0.064614	1.1897	0.18182
DEOXYCYTIDINE	-2.2255	0.067685	1.1695	0.18613
MALATE	2.2036	0.069754	1.1564	0.18756
INOSINE	-2.1799	0.072076	1.1422	0.18959
10-HYDROXYDECANOATE	1.9884	0.093922	1.0272	0.2418
STEARATE	1.8916	0.10741	0.96894	0.27077
HEPTADECANOATE	-1.8628	0.1118	0.95158	0.27409
SORBITOL	1.8534	0.11326	0.94592	0.27409
GALACTOSE 1-PHOSPHATE	1.8274	0.11741	0.93029	0.27656
O-PHOSPHOETHANOLAMINE	-1.7987	0.12218	0.91302	0.27656
PALMITATE	1.796	0.12263	0.91142	0.27656
URATE	-1.7894	0.12375	0.90745	0.27656
SERINE	1.7724	0.12671	0.89719	0.27656
DIETHYL2-METHYL-3-OXOSUCCINATE	-1.7622	0.1285	0.89109	0.27656
BENZOATE	1.7449	0.13162	0.88066	0.27656
N-ACETYLASPARAGINE	1.7397	0.13257	0.87756	0.27656
PICOLINATE	-1.6877	0.14244	0.84637	0.29015
PROLINE	1.6804	0.14388	0.84201	0.29015
THYMIDINE MONOPHOSPHATE	1.6179	0.15681	0.80464	0.31104
3-SULFINOALANINE	1.5887	0.16324	0.78718	0.31858
MANNOSE	1.4885	0.18719	0.72771	0.35455
CREATININE	1.4872	0.18753	0.72693	0.35455
ETHANOLAMINE PHOSPHATE	1.4511	0.19696	0.70562	0.36665
ADENOSINE-MONOPHOSPHATE	1.4071	0.20902	0.67981	0.3832
ISOLEUCINE	1.3926	0.21316	0.67129	0.38496
GAMMA-AMINOBUTYRATE	-1.367	0.22062	0.65635	0.38869
N6-(DELTA2-ISOPENTENYL)-ADENINE	-1.3636	0.22165	0.65434	0.38869
TYROSINE	1.3437	0.22762	0.64279	0.39345
NICOTINAMIDE MONONUCLEOTIDE	1.297	0.24226	0.61572	0.4077
TAURINE	-1.296	0.2426	0.61511	0.4077
ARACHIDATE	1.2718	0.25052	0.60115	0.41525
UREIDOPROPIONATE	-1.2186	0.26873	0.57068	0.43101
N-ACETYLMETHIONINE	1.2111	0.27139	0.5664	0.43101
PALMITOLEATE	1.209	0.27213	0.56523	0.43101
4-HYDROXYBENZOATE	1.203	0.27428	0.56181	0.43101
OPHTHALMATE	1.1328	0.30052	0.52213	0.46619
LITHOCHOLYLTAURINE	-1.0554	0.33187	0.47903	0.49985
THIAMINE MONOPHOSPHATE	1.0479	0.33503	0.47491	0.49985
CYTIDINE	1.0363	0.34003	0.46848	0.49985
LINOLEATE	-1.0354	0.34041	0.468	0.49985
P-OCTOPAMINE	1.0297	0.34288	0.46486	0.49985
L-CARNITINE	1.0191	0.34747	0.45908	0.50052
ALLANTOIN	-0.97446	0.36746	0.43479	0.52309
Succinate	0.92285	0.39169	0.40706	0.54883
HYPOTAURINE	-0.91679	0.39461	0.40383	0.54883
AMINOADIPATE	-0.8825	0.41146	0.38567	0.56524
GLUCOSE 1-PHOSPHATE	-0.87395	0.41575	0.38116	0.56524
N-ACETYLMANNOSAMINE	-0.83459	0.43591	0.3606	0.58079
4-HYDROXYPHENYLACETATE	0.8329	0.43679	0.35972	0.58079
CITICOLINE	0.81892	0.44413	0.35249	0.58413
N-FORMYL-L-METHIONINE	0.79895	0.45477	0.3422	0.59169
METHYLGALACTOSIDE	0.77144	0.46973	0.32815	0.60358
DIPALMITOYL-PHOSPHOETHANOLAMINE	-0.76364	0.47403	0.3242	0.60358
N-ACETYLLEUCINE	0.75491	0.47887	0.31978	0.60358
PHOSPHORYLCHOLINE	-0.72977	0.49303	0.30713	0.61501
2-HYDROXY-4-(METHYLTHIO)BUTANOATE	0.70395	0.50785	0.29426	0.62704
DEOXYADENOSINE	-0.68092	0.52132	0.28289	0.63717
TRANS-CYCLOHEXANEDIOL	-0.66953	0.52807	0.27731	0.63843
2-OXOADIPATE	0.66142	0.53291	0.27335	0.63843
N-ACETYLASPARTATE	0.64338	0.54377	0.26459	0.64506
LAURATE	0.62538	0.55474	0.25591	0.65169
HEPTANOATE	-0.5945	0.57389	0.24117	0.66145
DEOXYADENOSINE MONOPHOSPHATE	0.59436	0.57398	0.2411	0.66145
CAPRYLATE	-0.57847	0.58399	0.2336	0.66663
ARABITOL	0.54644	0.60447	0.21862	0.68356
N-ACETYLPHENYLALANINE	0.47839	0.64931	0.18755	0.72747
OMEGA-HYDROXYDODECANOATE	0.44309	0.67323	0.17184	0.74422
4-GUANIDINOBUTANOATE	0.43822	0.67656	0.16969	0.74422
FUMARATE	0.42114	0.68832	0.16221	0.74978
NONANOATE	-0.41293	0.69401	0.15864	0.74978
CREATINE	0.39882	0.70383	0.15253	0.75366
DECANOATE	-0.35728	0.73311	0.13483	0.77813
BETAINE	0.2984	0.77546	0.11044	0.81592
URIDINE	-0.23262	0.82379	0.084185	0.85929
2',4'-DIHYDROXYACETOPHENONE	0.20986	0.84072	0.075348	0.86946
BETA-NICOTINAMIDE ADENINE DINUCLEOTIDE	-0.19861	0.84913	0.071026	0.86985
METHYLJASMONATE	-0.19013	0.85547	0.067793	0.86985
DEHYDROASCORBATE	0.086621	0.93379	0.02975	0.94157
ELAIDATE	-0.049539	0.9621	0.016781	0.9621

### Sheet: 4 - Volcano Plot Values
	log2(rft-1 RNAi / EV)	-log10(FDR)
FMN	-2.7686	3.2008
N-ACETYLSEROTONIN	-1.0266	2.7648
N,N-DIMETHYL-1,4-PHENYLENEDIAMINE	-1.1434	2.5738
RIBOFLAVIN	-6.2726	2.4991
GUANINE	1.8943	2.4991
FAD	-1.9302	2.4748
PYROGLUTAMATE	-1.6028	2.4748
AMINOISOBUTANOATE	-1.1822	2.4748
GLUTAMATE	-1.588	2.443
OXOGLUTARATE	-2.1163	2.4194
1-PHENYLETHANOL	-3.2693	2.3867
GLUTATHIONE REDUCED	-0.97362	2.3867
AZELATE	0.44033	2.1346
GUANOSINE MONOPHOSPHATE	-0.98843	2.0378
2-AMINOISOBUTYRATE	-0.92851	2.0378
ISOCITRATE	-1.136	1.9472
DEOXYGUANOSINE	-1.139	1.7365
HYPOXANTHINE	0.97448	1.6613
GUANOSINE	0.41345	1.6613
3-(4-HYDROXYPHENYL)PYRUVATE	-2.4709	1.6401
PHENYLACETATE	-0.75858	1.4694
XANTHINE	0.56733	1.456
SALICYLAMIDE	-1.057	1.41
ADENOSINE TRIPHOSPHATE	-1.0298	1.3986
DEOXYCARNITINE	-0.94603	1.2987
KETOLEUCINE	-1.2613	1.1989
CIS-4-HYDROXY-D-PROLINE	-0.99212	1.1989
TRANS-4-HYDROXY-L-PROLINE	-0.99212	1.1989
GLUTAMINE	-0.86452	1.1596
CYSTATHIONINE	-0.74058	1.1596
N-ACETYLALANINE	-0.414	1.142
PHENYLPYRUVATE	-1.177	1.1383
HOMOGENTISATE	-2.0234	1.1215
ADENOSINE	-0.383	1.1215
CITRATE	-1.8148	0.89743
CYTIDINE MONOPHOSPHATE	-0.90346	0.89721
BIS(2-ETHYLHEXYL)PHTHALATE	1.8634	0.87879
TREHALOSE	0.46877	0.86464
3-(2-HYDROXYPHENYL)PROPANOATE	-0.60434	0.85851
2-PHOSPHOGLYCERATE	-1.0024	0.83851
MANNOSE 6-PHOSPHATE	-0.90478	0.82689
BIOTIN	-0.55343	0.76333
DETHIOBIOTIN	-0.80201	0.74036
DEOXYCYTIDINE	1.2205	0.73018
MALATE	-0.53521	0.72686
INOSINE	0.6353	0.72218
10-HYDROXYDECANOATE	-0.35065	0.61654
STEARATE	-0.24414	0.5674
HEPTADECANOATE	0.46337	0.5621
SORBITOL	-0.27762	0.5621
O-PHOSPHOETHANOLAMINE	1.0743	0.5582
SERINE	-0.67054	0.5582
DIETHYL2-METHYL-3-OXOSUCCINATE	0.57471	0.5582
URATE	0.42091	0.5582
GALACTOSE 1-PHOSPHATE	-0.34678	0.5582
BENZOATE	-0.28838	0.5582
PALMITATE	-0.24058	0.5582
N-ACETYLASPARAGINE	-0.23261	0.5582
PROLINE	-0.50459	0.53737
PICOLINATE	0.32435	0.53737
THYMIDINE MONOPHOSPHATE	-0.54457	0.50718
3-SULFINOALANINE	-0.38708	0.49679
CREATININE	-3.6505	0.45032
MANNOSE	-0.38946	0.45032
ETHANOLAMINE PHOSPHATE	-1.0964	0.43575
ADENOSINE-MONOPHOSPHATE	-0.24655	0.41657
ISOLEUCINE	-0.39494	0.41458
N6-(DELTA2-ISOPENTENYL)-ADENINE	0.39259	0.4104
GAMMA-AMINOBUTYRATE	0.25929	0.4104
TYROSINE	-0.44372	0.40511
NICOTINAMIDE MONONUCLEOTIDE	-0.4751	0.38966
TAURINE	0.37535	0.38966
ARACHIDATE	-0.17773	0.38169
UREIDOPROPIONATE	0.40554	0.36551
PALMITOLEATE	-0.34015	0.36551
N-ACETYLMETHIONINE	-0.30565	0.36551
4-HYDROXYBENZOATE	-0.27398	0.36551
OPHTHALMATE	-0.16591	0.33144
CYTIDINE	-0.60983	0.30116
P-OCTOPAMINE	-0.42327	0.30116
LINOLEATE	0.35928	0.30116
LITHOCHOLYLTAURINE	0.35787	0.30116
THIAMINE MONOPHOSPHATE	-0.20859	0.30116
L-CARNITINE	-0.25736	0.30058
ALLANTOIN	0.21367	0.28142
Succinate	-0.3061	0.26057
HYPOTAURINE	0.24167	0.26057
GLUCOSE 1-PHOSPHATE	0.27482	0.24777
AMINOADIPATE	0.21653	0.24777
N-ACETYLMANNOSAMINE	0.23658	0.23598
4-HYDROXYPHENYLACETATE	-0.18906	0.23598
CITICOLINE	-0.53199	0.23349
N-FORMYL-L-METHIONINE	-0.31459	0.2279
METHYLGALACTOSIDE	-0.55497	0.21926
N-ACETYLLEUCINE	-0.13317	0.21926
DIPALMITOYL-PHOSPHOETHANOLAMINE	0.10174	0.21926
PHOSPHORYLCHOLINE	0.13925	0.21112
2-HYDROXY-4-(METHYLTHIO)BUTANOATE	-0.35353	0.20271
DEOXYADENOSINE	0.20996	0.19574
TRANS-CYCLOHEXANEDIOL	0.18019	0.19489
2-OXOADIPATE	-0.12897	0.19489
N-ACETYLASPARTATE	-0.34989	0.1904
LAURATE	-0.15853	0.18596
HEPTANOATE	0.15197	0.1795
DEOXYADENOSINE MONOPHOSPHATE	-0.13918	0.1795
CAPRYLATE	0.17767	0.17612
ARABITOL	-0.16029	0.16522
N-ACETYLPHENYLALANINE	-0.15896	0.13819
4-GUANIDINOBUTANOATE	-0.63854	0.1283
OMEGA-HYDROXYDODECANOATE	-0.088759	0.1283
FUMARATE	-0.11426	0.12507
NONANOATE	0.078687	0.12507
CREATINE	-2.2195	0.12283
DECANOATE	0.054719	0.10895
BETAINE	-0.060592	0.088353
URIDINE	0.031118	0.065858
2',4'-DIHYDROXYACETOPHENONE	-0.030473	0.060748
METHYLJASMONATE	-0.068382	0.060555
BETA-NICOTINAMIDE ADENINE DINUCLEOTIDE	-0.010923	0.060555
DEHYDROASCORBATE	0.0032329	0.026146
ELAIDATE	-0.040281	0.016781

### Sheet: 5 - QEA Values
Pathway (KEGG Database)	Total Compounds in Pathway	Hits	Statistic Q	Expected Q	Raw P	Holm P	FDR
Riboflavin metabolism	4	3	93.988	14.286	2.1584e-05	0.0010792	0.00059292
Glutathione metabolism	28	2	90.898	14.286	2.3717e-05	0.0011621	0.00059292
Purine metabolism	65	15	58.104	14.286	7.4616e-05	0.0035816	0.0012436
Butanoate metabolism	15	4	54.224	14.286	0.00014313	0.0067269	0.0017891
Histidine metabolism	16	1	90.612	14.286	0.00026821	0.012338	0.0022351
Porphyrin and chlorophyll metabolism	30	1	90.612	14.286	0.00026821	0.012338	0.0022351
D-Glutamine and D-glutamate metabolism	6	5	79.903	14.286	0.00082718	0.036396	0.0059084
Glyoxylate and dicarboxylate metabolism	32	5	68.651	14.286	0.00099345	0.042719	0.0062091
Arginine biosynthesis	14	4	61.92	14.286	0.00129	0.054182	0.0071669
Citrate cycle (TCA cycle)	20	5	48.676	14.286	0.0018519	0.075928	0.0087419
Alanine, aspartate and glutamate metabolism	28	8	43.095	14.286	0.0019232	0.076929	0.0087419
Nitrogen metabolism	6	2	77.352	14.286	0.0023867	0.09308	0.0099445
Tryptophan metabolism	41	2	51.162	14.286	0.0090985	0.34574	0.034994
Arginine and proline metabolism	38	7	40.5	14.286	0.014998	0.55494	0.053565
Aminoacyl-tRNA biosynthesis	48	5	46.853	14.286	0.022587	0.81314	0.071986
Phenylalanine metabolism	10	3	53.377	14.286	0.02428	0.84982	0.071986
Phenylalanine, tyrosine and tryptophan biosynthesis	4	3	54.509	14.286	0.025513	0.86743	0.071986
Ubiquinone and other terpenoid-quinone biosynthesis	9	3	54.118	14.286	0.025915	0.86743	0.071986
Pyrimidine metabolism	39	7	32.807	14.286	0.039739	1	0.10273
Cysteine and methionine metabolism	33	2	46.789	14.286	0.041091	1	0.10273
Fructose and mannose metabolism	20	3	37.726	14.286	0.04716	1	0.10423
Pentose phosphate pathway	22	1	50.575	14.286	0.047947	1	0.10423
Glycerolipid metabolism	16	1	50.575	14.286	0.047947	1	0.10423
Valine, leucine and isoleucine degradation	40	2	45.14	14.286	0.059502	1	0.11512
Valine, leucine and isoleucine biosynthesis	8	2	45.14	14.286	0.059502	1	0.11512
Biotin metabolism	10	1	47.179	14.286	0.05986	1	0.11512
Glycine, serine and threonine metabolism	33	4	29.647	14.286	0.084676	1	0.1524
Tyrosine metabolism	42	5	35.117	14.286	0.085343	1	0.1524
Starch and sucrose metabolism	18	2	31.752	14.286	0.11633	1	0.1858
Sphingolipid metabolism	21	1	35.032	14.286	0.12218	1	0.1858
Galactose metabolism	27	4	27.606	14.286	0.12222	1	0.1858
Fatty acid elongation	39	1	34.964	14.286	0.12263	1	0.1858
Fatty acid degradation	39	1	34.964	14.286	0.12263	1	0.1858
Amino sugar and nucleotide sugar metabolism	37	5	26.844	14.286	0.13407	1	0.19219
Glycolysis / Gluconeogenesis	26	2	30.933	14.286	0.13453	1	0.19219
Biosynthesis of unsaturated fatty acids	36	4	27.178	14.286	0.14508	1	0.2015
Lysine degradation	25	4	25.571	14.286	0.16685	1	0.22547
Taurine and hypotaurine metabolism	8	3	21.256	14.286	0.22058	1	0.29024
Primary bile acid biosynthesis	46	1	21.87	14.286	0.2426	1	0.31103
beta-Alanine metabolism	21	1	19.839	14.286	0.26873	1	0.32772
Pantothenate and CoA biosynthesis	19	1	19.839	14.286	0.26873	1	0.32772
Glycerophospholipid metabolism	36	3	17.746	14.286	0.28829	1	0.3432
Thiamine metabolism	7	1	15.471	14.286	0.33503	1	0.38682
Linoleic acid metabolism	5	1	15.159	14.286	0.34041	1	0.38682
Propanoate metabolism	23	1	12.43	14.286	0.39169	1	0.43521
Pentose and glucuronate interconversions	18	1	11.292	14.286	0.41575	1	0.45191
Nicotinate and nicotinamide metabolism	15	2	11.276	14.286	0.43612	1	0.45445
Fatty acid biosynthesis	47	3	14.389	14.286	0.43627	1	0.45445
Phosphonate and phosphinate metabolism	6	1	8.1524	14.286	0.49303	1	0.50309
Pyruvate metabolism	22	1	2.8711	14.286	0.68832	1	0.68832
